# Compositional Variability and Mutation Spectra of Monophyletic SARS-CoV-2 Clades

**DOI:** 10.1101/2020.08.26.267781

**Authors:** Xufei Teng, Qianpeng Li, Zhao Li, Yuansheng Zhang, Guangyi Niu, Jingfa Xiao, Jun Yu, Zhang Zhang, Shuhui Song

## Abstract

COVID-19 and its causative pathogen SARS-CoV-2 have rushed the world into a staggering pandemic in a few months and a global fight against both is still going on. Here, we describe an analysis procedure where genome composition and its variables are related, through the genetic code, to molecular mechanisms based on understanding of RNA replication and its feedback loop from mutation to viral proteome sequence fraternity including effective sites on replicase-transcriptase complex. Our analysis starts with primary sequence information and identity-based phylogeny based on 22,051 SARS-CoV-2 genome sequences and evaluation of sequence variation patterns as mutation spectrum and its 12 permutations among organized clades tailored to two key mechanisms: strand-biased and function-associated mutations. Our findings include: (1) The most dominant mutation is C-to-U permutation whose abundant second-codon-position counts alter amino acid composition toward higher molecular weight and lower hydrophobicity albeit assumed most slightly deleterious. (2) The second abundance group includes: three negative-strand mutations U-to-C, A-to-G, G-to-A and a positive-strand mutation G-to-U generated through an identical mechanism as C-to-U. (3) A clade-associated and biased mutation trend is found attributable to elevated level of the negative-sense strand synthesis. (4) Within-clade permutation variation is very informative for associating non-synonymous mutations and viral proteome changes. These findings demand a bioinformatics platform where emerging mutations are mapped on to mostly subtle but fast-adjusting viral proteomes and transcriptomes to provide biological and clinical information after logical convergence for effective pharmaceutical and diagnostic applications. Such thoughts and actions are in desperate need, especially in the middle of the *War against COVID-19*.
