## Supplementary material for "Compositional Variability and Mutation Spectra of Monophyletic SARS-CoV-2 Clades": TableS1.xlsx

### Sheet: Sheet1
Supplementary Table S1 The mutation counts in each clade and cluster
Clade/ Clusters	Total Mutation	Synonymous	Nonsynonymous	Genome Counts	mean of variations per CoV isolate	median of variations per CoV isolate
N01	986	414	572	1372	3.85346	3
N02	595	260	335	967	7.6122	7
N03	1204	535	669	1835	6.51717	6
N04	616	286	330	1354	6.57903	6
N05	161	63	98	146	4.03425	3
N06	2392	1016	1376	6075	7.00214	7
N07	307	143	164	411	2.79795	2
N08	2145	918	1227	4823	9.24984	9
N09	2058	876	1182	5068	7.91575	8
S	1118	497	621	2321	7.00948	7
L	2094	918	1176	3764	5.06032	5
G	4162	1750	2412	15966	7.97113	8
