## Supplementary material for "Compositional Variability and Mutation Spectra of Monophyletic SARS-CoV-2 Clades": TableS2.xlsx

### Sheet: Sheet1
Supplementary Table S2 The proportion of permutations in each clade and clusters based on different genomic regions
genomic region	permutation	C01	C02	C03	C04	C05	C06	C07	C08	C09	S	L	G
Coding Region	CU	0.515801	0.536364	0.508444	0.531802	0.452703	0.498444	0.567568	0.514088	0.544416	0.523717	0.492014	0.450051
	GU	0.159142	0.174545	0.179556	0.146643	0.209459	0.21076	0.165541	0.203658	0.198961	0.161665	0.177228	0.191641
	AG	0.103837	0.0836364	0.0933333	0.0865724	0.0675676	0.072032	0.0506757	0.0810677	0.0727273	0.0871249	0.0978877	0.0978593
	UG	0.013544	0.0127273	0.00888889	0.00706714	0.0540541	0.00933748	0.00675676	0.00790905	0.00779221	0.0106486	0.0108192	0.0101937
	GA	0.0643341	0.0581818	0.0666667	0.0812721	0.0810811	0.0738106	0.0777027	0.0682155	0.0685714	0.0755082	0.070067	0.0869011
	CA	0.020316	0.00545455	0.0133333	0.0141343	0.00675676	0.0168964	0.0135135	0.0133465	0.012987	0.0106486	0.0164863	0.0201325
	UC	0.0688488	0.0745455	0.0764444	0.0883392	0.0608108	0.0755892	0.0912162	0.0746416	0.0628571	0.0813166	0.0814013	0.0930173
	AC	0.0112867	0.00727273	0.0124444	0.00353357	0.0202703	0.0102268	0.00337838	0.00840336	0.00467532	0.00580833	0.0118496	0.011213
	AU	0.0158014	0.0127273	0.0195556	0.0176678	0.0202703	0.0142285	0.0101351	0.0118636	0.00831169	0.0145208	0.0185471	0.0163099
	UA	0.00790068	0.0163636	0.00888889	0.0123675	0.00675676	0.00400178	0.00337838	0.00593178	0.00571429	0.0145208	0.00721278	0.00739042
	CG	0.00564334	0.00727273	0.00444444	0	0.00675676	0.00222321	0	0.000494315	0.00155844	0.00387222	0.00515198	0.00203874
	GC	0.013544	0.0109091	0.008	0.0106007	0.0135135	0.01245	0.0101351	0.0103806	0.0114286	0.0106486	0.0113344	0.0132518
Whole genome with 50 bases removed from head and tail	CU	0.501014	0.514334	0.502914	0.512275	0.459119	0.484087	0.560261	0.505145	0.530214	0.504043	0.481605	0.440462
	GU	0.162272	0.172007	0.184846	0.157119	0.213836	0.214824	0.162866	0.206735	0.202242	0.165319	0.179646	0.192928
	AG	0.0973631	0.0876897	0.0907577	0.0851064	0.0691824	0.0707705	0.0553746	0.0790458	0.0711501	0.0880503	0.0960344	0.0955016
	UG	0.0172414	0.0168634	0.00832639	0.00981997	0.0503145	0.010469	0.00651466	0.00841908	0.00877193	0.0134771	0.0124224	0.0110657
	GA	0.0699797	0.0607083	0.0666112	0.0801964	0.0754717	0.0753769	0.0781759	0.0710945	0.0692008	0.0754717	0.0721452	0.0875631
	CA	0.0192698	0.00674536	0.0124896	0.01473	0.00628931	0.0163317	0.0130293	0.0130964	0.0131579	0.0116801	0.0157668	0.0199663
	UC	0.0770791	0.0775717	0.0724396	0.0900164	0.0628931	0.0791457	0.0912052	0.0739008	0.0667641	0.083558	0.083612	0.0959827
	AC	0.0111562	0.0118044	0.0141549	0.00818331	0.0188679	0.0100503	0.00325733	0.00935454	0.00633528	0.0107817	0.0129001	0.0122685
	AU	0.0172414	0.0151771	0.0216486	0.0196399	0.0188679	0.0159129	0.0130293	0.0135641	0.00925926	0.017071	0.0195891	0.0178013
	UA	0.00811359	0.0185497	0.0108243	0.0130933	0.00628931	0.00586265	0.00325733	0.0070159	0.00730994	0.0161725	0.0086001	0.00914121
	CG	0.00507099	0.00674536	0.0041632	0	0.00628931	0.00251256	0	0.000467727	0.00243665	0.00359389	0.00477783	0.00240558
	GC	0.0141988	0.0118044	0.0108243	0.00981997	0.0125786	0.0146566	0.0130293	0.0121609	0.0131579	0.0107817	0.0129001	0.0149146
Whole Genome	CU	0.451351	0.413702	0.457271	0.460317	0.450617	0.459204	0.549206	0.478433	0.495041	0.437548	0.447577	0.421764
	GU	0.146847	0.142292	0.170165	0.141414	0.209877	0.204966	0.15873	0.196303	0.189811	0.14636	0.168282	0.185109
	AG	0.114414	0.121212	0.104198	0.0981241	0.0740741	0.0804099	0.0539683	0.087588	0.0825068	0.10728	0.106167	0.101031
	UG	0.018018	0.0237154	0.0112444	0.017316	0.0493827	0.0130075	0.00634921	0.0110035	0.0117223	0.0191571	0.0145374	0.0126002
	GA	0.0675676	0.0540184	0.0644678	0.0822511	0.0740741	0.0737091	0.0761905	0.0695423	0.0676285	0.0704981	0.069163	0.0852234
	CA	0.0198198	0.0105402	0.0149925	0.018759	0.00617284	0.0173433	0.015873	0.0149648	0.0139766	0.0137931	0.0167401	0.0206186
	UC	0.0747748	0.0764163	0.0704648	0.0894661	0.0617284	0.0784391	0.0984127	0.0757042	0.0662759	0.0819923	0.0810573	0.0946163
	AC	0.0279279	0.0513834	0.0307346	0.020202	0.0185185	0.0185258	0.00634921	0.0180458	0.0184851	0.0367816	0.0268722	0.0206186
	AU	0.0459459	0.0566535	0.0457271	0.036075	0.0308642	0.0264091	0.015873	0.0237676	0.0243463	0.0436782	0.0374449	0.0272623
	UA	0.0126126	0.0223979	0.0127436	0.020202	0.00617284	0.00906583	0.0031746	0.00924296	0.0108206	0.0222222	0.0114537	0.0112257
	CG	0.0045045	0.0131752	0.005997	0.004329	0.00617284	0.00394166	0.0031746	0.00176056	0.00450857	0.00766284	0.0061674	0.00389462
	GC	0.0162162	0.0144928	0.011994	0.011544	0.0123457	0.0149783	0.0126984	0.0136444	0.0148783	0.0130268	0.0145374	0.0160367
Note: The permutations calculate on whole genome with 50 bases removed from head and tail is used in this stydy.
