## Supplementary material for "Compositional Variability and Mutation Spectra of Monophyletic SARS-CoV-2 Clades": TableS5.xlsx

### Sheet: Sheet1
Supplementary Table S5 The proportion of permutations in each clade and their subclades
	genome counts	mutation counts	gene:NS/S	CU	GU	AG	UG	GA	CA	UC	AC	AU	UA	CG	GC
N01 (1358)	1358	986		0.501	0.1623	0.0974	0.0172	0.07	0.0193	0.0771	0.0112	0.0172	0.0081	0.0051	0.0142
no G1440A&G2891A (1093)	1093	858	nsp2:NS;&nsp3:NS;	0.486	0.1643	0.0979	0.0198	0.0699	0.021	0.0816	0.0117	0.0175	0.0093	0.0058	0.0152
no A23403G (834)	834	695	S:NS;	0.5007	0.1612	0.0935	0.0216	0.0719	0.023	0.0806	0.0043	0.0129	0.0115	0.0058	0.0129
no G29711U (713)	713	638	3'UTR:S;	0.4937	0.163	0.0925	0.0235	0.0768	0.0251	0.0799	0.0031	0.0141	0.011	0.0047	0.0125
no U28144C (648)	648	568	ORF8:NS;	0.507	0.1532	0.088	0.0246	0.0775	0.0282	0.081	0.0018	0.0123	0.0106	0.0035	0.0123
N02 (967)	967	593		0.5143	0.172	0.0877	0.0169	0.0607	0.0067	0.0776	0.0118	0.0152	0.0185	0.0067	0.0118
no C24034U&G28077C&U26729C&U490A (730)	730	474	S:S;&:S;&M:S;&nsp1:NS;	0.5105	0.1814	0.0907	0.0169	0.0527	0.0084	0.0781	0.0105	0.0169	0.0211	0.0021	0.0105
no C14805U&C28657U&C28863U&G25979U&U9477A (512)	512	383	RdRp:S;&:S;&N:NS;&ORF3a:NS;&nsp4:NS;	0.4961	0.1749	0.094	0.0183	0.0574	0.0078	0.0836	0.0104	0.0209	0.0235	0.0026	0.0104
no G28878A (382)	382	272	N:NS;	0.4669	0.1765	0.1029	0.0221	0.0515	0.011	0.0956	0.011	0.0184	0.0331	0.0037	0.0074
no C26088U (291)	291	207	ORF3a:S;	0.4541	0.1643	0.1159	0.0242	0.0483	0.0097	0.1014	0.0097	0.0193	0.0386	0.0048	0.0097
no C2942U&G4390U (246)	246	189	nsp3:S;&nsp3:NS;	0.4656	0.1534	0.1111	0.0265	0.037	0.0106	0.1111	0.0106	0.0212	0.037	0.0053	0.0106
no C18060U (205)	205	160	exonuclease:S;	0.4562	0.1688	0.1125	0.0188	0.0375	0.0125	0.1062	0.0125	0.0188	0.0375	0.0062	0.0125
no C29095U (166)	166	133	N:S;	0.4286	0.1579	0.1278	0.015	0.0451	0.015	0.1128	0.015	0.0226	0.0451	0	0.015
no G5062U&U4402C (145)	145	126	nsp3:NS;&nsp3:S;	0.4127	0.1587	0.1349	0.0159	0.0476	0.0159	0.1111	0.0159	0.0238	0.0476	0	0.0159
N03 (1835)	1835	1203		0.5021	0.1845	0.0906	0.0091	0.0665	0.0125	0.0732	0.0141	0.0216	0.0108	0.0042	0.0108
no C14805U&G26144U (702)	702	541	RdRp:S;&ORF3a:NS;	0.4991	0.183	0.085	0.0074	0.0684	0.0185	0.0776	0.0203	0.0166	0.0092	0.0037	0.0111
no C13730U&C23929U&C28311U&C6312A (344)	344	326	RdRp:NS;&:S;&N:NS;&nsp3:NS;	0.5307	0.138	0.1012	0.0123	0.0767	0.0215	0.0736	0.0153	0.0153	0.0031	0.0061	0.0061
no G1397A&G29742U&U28688C (132)	132	108	nsp2:NS;&3'UTR:S;&N:S;	0.5556	0.1852	0.0648	0	0.1019	0.0093	0.0463	0	0.0185	0.0093	0	0.0093
no C29635U (115)	115	99	ORF10:S;	0.5253	0.202	0.0606	0	0.1111	0.0101	0.0505	0	0.0202	0.0101	0	0.0101
N04 (1354)	1354	611		0.5123	0.1571	0.0851	0.0098	0.0802	0.0147	0.09	0.0082	0.0196	0.0131	0	0.0098
no A24694U (1233)	1233	561	S:S;	0.5241	0.1462	0.0838	0.0107	0.082	0.0143	0.0873	0.0089	0.0196	0.0143	0	0.0089
no G1401A (1150)	1150	526	nsp2:NS;	0.5152	0.154	0.0837	0.0114	0.0856	0.0152	0.0837	0.0076	0.0209	0.0152	0	0.0076
no U11320C (1085)	1085	520	nsp6:S;	0.5154	0.1538	0.0846	0.0115	0.0846	0.0154	0.0827	0.0077	0.0212	0.0154	0	0.0077
N05 (146)	146	160		0.4625	0.2125	0.0688	0.05	0.075	0.0062	0.0625	0.0188	0.0188	0.0062	0.0062	0.0125
no C14805U (87)	87	76	RdRp:S;	0.5263	0.1316	0.0526	0.0658	0.0789	0	0.1053	0	0.0132	0.0132	0	0.0132
no U13929C (71)	71	66	RdRp:S;	0.5455	0.1212	0.0606	0.0606	0.0758	0	0.0909	0	0.0152	0.0152	0	0.0152
N06 (6075)	6075	2388		0.4841	0.2148	0.0708	0.0105	0.0754	0.0163	0.0791	0.0101	0.0159	0.0059	0.0025	0.0147
no G25563U (4557)	4557	1943	ORF3a:NS;	0.5033	0.2095	0.0669	0.0093	0.0731	0.0149	0.0787	0.0077	0.0134	0.0067	0.0021	0.0144
no A20268G (3509)	3509	1621	endoRNAse:S;	0.5139	0.2153	0.0617	0.0099	0.0703	0.0154	0.074	0.0068	0.0123	0.0068	0.0025	0.0111
no C15324U (2951)	2951	1403	RdRp:S;	0.5175	0.2131	0.0599	0.0093	0.0699	0.0171	0.0756	0.0057	0.0121	0.0071	0.0021	0.0107
no G25429U (2607)	2607	1268	ORF3a:NS;	0.5197	0.2185	0.0552	0.0103	0.0678	0.0166	0.0718	0.0063	0.0126	0.0071	0.0024	0.0118
no A26530G (2369)	2369	1192	M:NS;	0.5168	0.2164	0.0554	0.0109	0.0688	0.0168	0.073	0.0067	0.0126	0.0076	0.0025	0.0126
no A187G (2142)	2142	1110	5'UTR:S;	0.5189	0.218	0.0541	0.0117	0.0694	0.0171	0.073	0.0063	0.009	0.0072	0.0018	0.0135
no C13862U&C28836U (1979)	1979	1045	RdRp:NS;&N:NS;	0.5215	0.2163	0.0565	0.0124	0.0699	0.0163	0.0699	0.0067	0.0096	0.0077	0.0019	0.0115
no A24862G (1823)	1823	968	S:S;	0.5238	0.22	0.0537	0.0114	0.0692	0.0155	0.0713	0.0072	0.0083	0.0083	0.0021	0.0093
no C25350U (1709)	1709	916	S:NS;	0.5197	0.2216	0.0535	0.0109	0.0699	0.0153	0.0731	0.0076	0.0076	0.0087	0.0022	0.0098
no G24077U (1607)	1607	880	S:NS;	0.5159	0.2205	0.0534	0.0102	0.0716	0.0159	0.075	0.008	0.008	0.0091	0.0023	0.0102
N07 (391)	391	307		0.5603	0.1629	0.0554	0.0065	0.0782	0.013	0.0912	0.0033	0.013	0.0033	0	0.013
no U514C (243)	243	226	nsp1:S;	0.5398	0.1504	0.0708	0.0044	0.0885	0.0177	0.0841	0.0044	0.0177	0.0044	0	0.0177
no C12710U&C28854U (190)	190	198	nsp9:S;&N:NS;	0.5202	0.1616	0.0657	0.0051	0.101	0.0202	0.0758	0.0051	0.0202	0.0051	0	0.0202
no C20270U (153)	153	161	endoRNAse:NS;	0.5652	0.1366	0.0683	0	0.0994	0.0248	0.0745	0.0062	0.0062	0.0062	0	0.0124
no C11001U&C6696U (124)	124	142	nsp6:NS;&nsp3:NS;	0.5634	0.1479	0.0563	0	0.1056	0.0282	0.0775	0.007	0	0.007	0	0.007
no A1904G&C10789U&C8090U (110)	110	124	nsp2:NS;&3C-like:S;&nsp3:NS;	0.5565	0.1613	0.0565	0	0.1048	0.0242	0.0806	0	0	0.0081	0	0.0081
no C17898U (97)	97	107	helicase:S;	0.5327	0.1589	0.0654	0	0.1215	0.028	0.0748	0	0	0.0093	0	0.0093
N08 (4823)	4823	2138		0.5051	0.2067	0.079	0.0084	0.0711	0.0131	0.0739	0.0094	0.0136	0.007	0.0005	0.0122
no C27046U (4444)	4444	2063	M:NS;	0.5061	0.207	0.078	0.0082	0.0717	0.0116	0.0742	0.0097	0.0141	0.0068	0.0005	0.0121
no C23731U&G10097A (4070)	4070	1941	S:S;&3C-like:NS;	0.5075	0.2087	0.0752	0.0077	0.0716	0.0113	0.0742	0.0098	0.0144	0.0067	0.0005	0.0124
no C313U (3787)	3787	1822	nsp1:S;	0.5137	0.2036	0.0757	0.0071	0.0714	0.0115	0.0746	0.0099	0.0137	0.0066	0.0005	0.0115
no U19839C (3535)	3535	1723	endoRNAse:S;	0.5206	0.1985	0.0749	0.007	0.0714	0.0122	0.0731	0.0099	0.0139	0.007	0.0006	0.011
N09 (5068)	5068	2052		0.5302	0.2022	0.0712	0.0088	0.0692	0.0132	0.0668	0.0063	0.0093	0.0073	0.0024	0.0132
no C27964U (4471)	4471	1846	ORF8:NS;	0.5341	0.2069	0.0677	0.0081	0.0677	0.0135	0.0639	0.0054	0.0092	0.0081	0.0022	0.013
no G29553A (4087)	4087	1752	intergenic:S;	0.5371	0.2106	0.0679	0.0086	0.0674	0.0131	0.0611	0.0051	0.0091	0.0057	0.0023	0.012
no C11916U (3732)	3732	1624	nsp7:NS;	0.5406	0.2118	0.0653	0.0092	0.0659	0.0142	0.0585	0.0055	0.0092	0.0062	0.0025	0.0111
Note: Mutations and positions in genes are listed as S (synonymous; no amino acid label) and NS (non-synonymous; amino acid changes are also labelled).
